# Virome composition in marine fish revealed by meta-transcriptomics

**DOI:** 10.1101/2020.05.06.081505

**Authors:** Jemma L. Geoghegan, Francesca Di Giallonardo, Michelle Wille, Ayda Susana Ortiz-Baez, Vincenzo A. Costa, Timothy Ghaly, Jonathon C. O. Mifsud, Olivia M. H. Turnbull, David R. Bellwood, Jane E. Williamson, Edward C. Holmes

## Abstract

Revealing the determinants of virome composition is central to placing disease emergence in a broader evolutionary context. Fish are the most species-rich group of vertebrates and so provide an ideal model system to study the factors that shape virome compositions and their evolution. We characterised the viromes of 19 wild-caught species of marine fish using total RNA sequencing (meta-transcriptomics) combined with analyses of sequence and protein structural homology to identify divergent viruses that often evade characterisation. From this, we identified 25 new vertebrate-associated viruses and a further 22 viruses likely associated with fish diet or their microbiomes. The vertebrate-associated viruses identified here included the first fish virus in the *Matonaviridae* (single-strand, negative-sense RNA virus). Other viruses fell within the *Astroviridae, Picornaviridae, Arenaviridae, Reoviridae, Hepadnaviridae, Paramyxoviridae, Rhabdoviridae, Hantaviridae, Filoviridae* and *Flaviviridae* and were sometimes phylogenetically distinct from known fish viruses. We also show how key metrics of virome composition – viral richness, abundance and diversity – can be analysed along with host ecological and biological factors as a means to understand virus ecology. Accordingly, these data suggest that that the vertebrate-associated viromes of the fish sampled here are predominantly shaped by the phylogenetic history (i.e. taxonomic order) of their hosts, along with several biological factors including water temperature, habitat depth, community diversity and swimming behaviour. No such correlations were found for viruses associated with porifera, molluscs, arthropods, fungi and algae, that are unlikely to replicate in fish hosts. Overall, these data indicate that fish harbour particularly large and complex viromes and the vast majority of fish viromes are undescribed.
