## Supplementary Table 3 for "Virome composition in marine fish revealed by meta-transcriptomics"

### Sheet: Sheet1
Arenaviridae
AVM87641.1
YP_009551605
QEG08232
QEG08233
YP_002929493.1
AEQ59342.1
YP_001911120.1
YP_001649225.1
YP_001911118.1
ABM87933.1
AAY16973.1
AAY16975.1
APX61227.1
APX61235.1
APX61244.1
APX61256.1
AKN10715.1
AKN10706.1
AKN10711.1
Astroviridae
AVM87186.1
AVM87174.1
AVM87607.1
AVM87184.1
AVM87155.1
AVM87491.1
HKCCC7872
NC_002470
NC_003790
NC_001943
NC_022249
NC_023675
NC_015935
AVM87601.1
BHNG3698
TQSWC31946
NHYJC32427
LXMC75461
YXMC112999
Filoviridae
AVM87247.1
AGB56682.1
AGL73456.1
YP_003815431.1
AGB56709.1
Q6V1Q2.1
QAT98511.1
ASJ82206.1
ARU80311.1
QBB20445.1
AFV31373.1
Flaviviridae
NP_041726
YP_001527877
YP_002790881
NP_059433
ATQ64261.1
WZSS16343
NP_658908
NHJSG28899
XMTSYG10372
YP_009044207
NP_671491
BHFishG84007
NHJSG30635
DHHHBHGS10983
BWLTYG5315
FZFYG124617
Q69422
YP_007905733
LPXYG13170
DHHSYSCGS2055
Hantavirus
AVM87655.1
AQR58377.1
YP_009362102.1
AAZ67072.1
AAC54613.1
AJA30434.1
AYI49861.1
YP_009361846.1
AFQ36586.1
AEA11255.1
ARI46087.1
AVM87658.1
AVM87661.1
AVM87664.1
Hepadnaviridae (others not on Genbank but listed in Lauber et al 2018)
KX058434
KR229754
YP_004956864
KX058435
KX058433
JX941466
NP_040994
P12900
CCK86644
AAF33121
Paramyxoviridae
AVM87362.1
AYN62588.1
AHZ90094.1
ACA24946.1
QBA30274.1
AEX63661.2
BAO04396.1
YP_009666847.1
AKN79950.1
YP_009094120.1
AZO92845.1
P41357.1
AVM87369.1
AQU14432.1
AIF74183.1
AUN87695.1
ACB46872.1
Picornaviridae
YP_008531322
XFXMC15460
NP_046804
NP_647602
LPWC210215
YP_006543639
LXMC175911
YP_008992026
YP_009001757
YP_006607894
FZFYF120546
YP_009100112
YP_009026377
YP_001497152
YP_002956072
YP_009121743
YP_001210296
YP_009111338
LPWG5926
HKCCC24180
YP_009026384
NP_653076
NP_658990
YP_009109563
NP_653143
YP_001552411
YP_009020973
Reoviridae
NP_938061
YP_001837095
AXF48089.1
AWD75451.1
AVV65623.1
QDF46760.1
ANY92092.1
AVM87460.1
AVM87469.1
YP_009246466.1
AVM87463.1
AOM63686.1
AEQ49381.1
BAQ19494.1
ACZ53985.1
Rhabdoviridae
AVM87298.1
CRK54754.1
APD77155.1
YP_009362200.1
YP_009361873.1
YP_007641386.1
YP_009047085.1
YP_008767243.1
YP_009094267.1
YP_009094125.1
YP_009094206.1
NP_116748.1
YP_009094346.1
YP_007641367.1
YP_009505479.1
YP_003518294.1
NP_065409.1
YP_009508535.1
YP_009176985.1
Matonaviridae
MN547623.1
NP_062883
BAG68787.1
AEN94527.1
ALO17882.1
APC23122.1
QED08857.1
AEN94543.1
MN552442.1
MT274724.1
MT274725.1
AVM87614.1
